# Inferring evolutionary distances from whole prokaryotic genome alignments, accounting for among-locus substitution rate heterogeneity

**DOI:** 10.64898/2026.10.15.759355

**Authors:** Paul Etheimer, Tommaso Stentella, Anaelle Hulbert, Peter F. Arndt, Chloé-Agathe Azencott, Michael Sheinman, Florian Massip

## Abstract

Ever since the rise of next generation sequencing technologies, the number of prokaryotic genomes in databases has increased tremendously. In order to leverage those vast quantities of data, an approach was previously introduced to estimate evolutionary divergences by modeling the genomic distances between substitutions in many whole genome alignments. However, this proof of concept study was conducted on the *Enterobacterales* clade only, such that its applicability to other clades remained to be established. In this study, we demonstrate the broad applicability of this method to a wider range of clades and to species with larger evolutionary divergences. We also show that relaxing a hypothesis on the substitution rate distribution, with a single additional free parameter, drastically improves both the estimation of evolutionary divergences and the quality of the inferred trees. We use simulations to show that our method can correctly recover the tree topology in cases where substitution rates evolve along the tree. Finally, our results also have theoretical implications for our understanding of substitution rate heterogeneity in genomes, since we found differences in the range of substitution rate distribution in our three examples *Bacillales, Enterobacterales* and *Methanobacteriota* whose causes remain to be identified.
