## Supplementary Data 2 for "Inferring evolutionary distances from whole prokaryotic genome alignments, accounting for among-locus substitution rate heterogeneity"

	assembly_accession	species.gtdb
0	GCA_902763115.1	Methanobrevibacter_A sp900314695
1	GCA_901111125.1	Methanobrevibacter_A smithii
2	GCA_027366715.1	Cuniculiplasma divulgatum
3	GCA_025992335.1	Methanobrevibacter_A smithii
4	GCA_003385755.1	Methanothermobacter thermautotrophicus
5	GCA_002505895.1	Methanobacterium_C sp002498385
6	GCA_002495685.1	UBA412 sp002495685
7	GCA_002494495.1	Methanobacterium_A sp002494495
8	GCA_000762265.1	Methanobacterium formicicum
9	GCA_000151245.1	Methanobrevibacter_A smithii
10	GCA_945650115.1	Methanobrevibacter ruminantium_A
11	GCA_934834405.1	Methanobrevibacter_A smithii
12	GCA_902791535.1	Methanobrevibacter_A sp900314695
13	GCA_023453475.1	Methanobrevibacter_A smithii
14	GCA_022780185.1	Methanobrevibacter_A woesei
15	GCA_018379875.1	Methanobrevibacter_A smithii
16	GCA_002813695.1	Methanobacterium subterraneum
17	GCA_002507025.1	Methanobacterium_C sp002498385
18	GCA_002497395.1	Methanobacterium_C sp002498385
19	GCA_001458655.1	Methanobacterium formicicum
20	GCA_959607655.1	Methanobrevibacter_A woesei
21	GCA_938048705.1	Methanobrevibacter_A woesei
22	GCA_031200555.1	Cuniculiplasma divulgatum
23	GCA_030017545.1	Methanothermobacter wolfei
24	GCA_029012245.1	Methanobrevibacter ruminantium_A
25	GCA_028743435.1	Methanobrevibacter_A smithii
26	GCA_027367175.1	Cuniculiplasma divulgatum
27	GCA_022779995.1	Methanobrevibacter_B boviskoreani
28	GCA_015351695.1	Methanobacterium formicicum
29	GCA_002495805.1	Methanobacterium_A sp002494495
30	GCA_937888495.1	UBA412 sp002495685
31	GCA_937874335.1	Methanobacterium_C sp002498385
32	GCA_934746955.1	Methanobrevibacter_A smithii
33	GCA_027554905.1	Methanothermobacter thermautotrophicus
34	GCA_022784685.1	Methanobrevibacter_A sp900769095
35	GCA_020854875.1	Methanobrevibacter_C arboriphilus_A
36	GCA_002495365.1	Methanobacterium_C sp002498385
37	GCA_002252585.1	Methanobrevibacter_A smithii_A
38	GCA_000189935.2	Methanobrevibacter_A smithii_A
39	GCA_000151225.1	Methanobrevibacter_A smithii
40	GCA_959606055.1	Methanosphaera stadtmanae
41	GCA_958448615.1	Methanobrevibacter_C arboriphilus_A
42	GCA_934864325.1	Methanobrevibacter_A smithii
43	GCA_934841515.1	Methanobrevibacter_A smithii
44	GCA_902406285.1	Methanobrevibacter_A woesei
45	GCA_030445555.1	Methanothermobacter thermautotrophicus
46	GCA_029848115.1	Methanobacterium formicicum
47	GCA_027316415.1	Cuniculiplasma divulgatum
48	GCA_022846175.1	Methanobrevibacter_A smithii
49	GCA_016298175.1	Methanobrevibacter_A sp900769095
50	GCA_958408655.1	Methanobrevibacter_A smithii_A
51	GCA_934758005.1	Methanobrevibacter_A smithii_A
52	GCA_900090055.1	Cuniculiplasma divulgatum
53	GCA_029007355.1	Methanobrevibacter_B boviskoreani
54	GCA_025992465.1	Methanobrevibacter_A smithii
55	GCA_022846155.1	Methanobrevibacter_A smithii
56	GCA_022784485.1	Methanobrevibacter_A smithii
57	GCA_015351715.1	Methanobrevibacter_C arboriphilus_A
58	GCA_002496295.1	UBA412 sp002495685
59	GCA_000008645.1	Methanothermobacter thermautotrophicus
60	GCA_958428575.1	Methanobrevibacter_A smithii
61	GCA_958349965.1	Methanobrevibacter_A smithii
62	GCA_934864615.1	Methanobrevibacter_A smithii
63	GCA_934772625.1	Methanobrevibacter_A smithii
64	GCA_934746405.1	Methanosphaera stadtmanae
65	GCA_030018235.1	Methanothermobacter wolfei
66	GCA_027555065.1	Methanothermobacter marburgensis
67	GCA_027316435.1	Cuniculiplasma divulgatum
68	GCA_020854955.1	Methanobacterium subterraneum
69	GCA_009914355.1	Methanothermobacter wolfei
70	GCA_958454305.1	Methanobrevibacter_A smithii_A
71	GCA_945928295.1	Methanobrevibacter_A smithii
72	GCA_934882635.1	Methanobrevibacter_A smithii
73	GCA_902757275.1	Methanobrevibacter_B boviskoreani
74	GCA_900095815.1	Methanothermobacter wolfei
75	GCA_023617305.1	Methanobrevibacter_A smithii_A
76	GCA_023425195.1	Methanobrevibacter_A smithii
77	GCA_002502635.1	Methanobacterium_C sp002498385
78	GCA_000190015.2	Methanobrevibacter_A smithii_A
79	GCA_000189895.2	Methanobrevibacter_A smithii
80	GCA_945933675.1	Methanobrevibacter_A sp900769095
81	GCA_902756745.1	Methanobrevibacter_A sp900314695
82	GCA_030539805.1	Methanobrevibacter_A smithii
83	GCA_027316575.1	Cuniculiplasma divulgatum
84	GCA_027309815.1	Cuniculiplasma divulgatum
85	GCA_003266085.1	Methanosphaera stadtmanae
86	GCA_002508845.1	UBA412 sp002495685
87	GCA_002498905.1	Methanobacterium_A sp002494495
88	GCA_002498225.1	Methanobacterium_C sp002498385
89	GCA_000012545.1	Methanosphaera stadtmanae
90	GCA_958408285.1	Methanobrevibacter_A smithii
91	GCA_946488595.1	Methanobrevibacter_A woesei
92	GCA_905207865.1	Methanobrevibacter_A smithii
93	GCA_002503565.1	Methanobacterium_C sp002498385
94	GCA_000513315.1	Methanobrevibacter_C arboriphilus_A
95	GCA_000190075.2	Methanobrevibacter_A smithii_A
96	GCA_000189955.2	Methanobrevibacter_A smithii_A
97	GCA_000189835.2	Methanobrevibacter_A smithii
98	GCA_000189815.2	Methanobrevibacter_A smithii
99	GCA_000145295.1	Methanothermobacter marburgensis
100	GCA_934718295.1	Methanobrevibacter_A smithii
101	GCA_900314695.1	Methanobrevibacter_A sp900314695
102	GCA_029601605.1	Methanobacterium formicicum
103	GCA_027316565.1	Cuniculiplasma divulgatum
104	GCA_027316545.1	Cuniculiplasma divulgatum
105	GCA_023399195.1	UBA412 sp002495685
106	GCA_002504585.1	Methanobacterium_A sp002494495
107	GCA_002503585.1	Methanobacterium_C sp002498385
108	GCA_000189995.2	Methanobrevibacter_A smithii_A
109	GCA_000189975.2	Methanobrevibacter_A smithii_A
110	GCA_946409615.1	Methanobrevibacter_A sp900769095
111	GCA_934882215.1	Methanobrevibacter_A smithii
112	GCA_934881615.1	Methanobrevibacter_A smithii
113	GCA_026692625.1	Methanothermobacter marburgensis
114	GCA_014871915.1	Methanobrevibacter_A smithii
115	GCA_012933645.1	Methanobacterium subterraneum
116	GCA_002504765.1	Methanobacterium_C sp002498385
117	GCA_000953115.1	Methanobacterium formicicum
118	GCA_000824705.1	Methanobrevibacter_A smithii
119	GCA_000016525.1	Methanobrevibacter_A smithii
120	GCA_958346845.1	Methanobrevibacter_A smithii
121	GCA_946413845.1	Methanobrevibacter ruminantium_A
122	GCA_946407825.1	Methanobrevibacter_A smithii
123	GCA_900315355.1	Methanobrevibacter_A sp900314695
124	GCA_030841835.1	Methanobrevibacter_A smithii
125	GCA_027555045.1	Methanothermobacter thermautotrophicus
126	GCA_019669925.1	Methanobrevibacter_C arboriphilus_A
127	GCA_016294135.1	Methanobrevibacter ruminantium_A
128	GCA_002505925.1	Methanobacterium_C sp002498385
129	GCA_002499035.1	Methanobacterium_C sp002498385
130	GCA_958427485.1	Methanobrevibacter_A smithii
131	GCA_958404925.1	Methanobrevibacter_A smithii_A
132	GCA_902387325.1	Methanobrevibacter_A smithii_A
133	GCA_902384055.1	Methanobrevibacter_A smithii
134	GCA_900650605.1	Methanobrevibacter_A smithii
135	GCA_028722865.1	Methanobrevibacter_A smithii
136	GCA_027925065.1	Methanobrevibacter_C arboriphilus_A
137	GCA_002496555.1	Methanobacterium_C sp002498385
138	GCA_000190155.2	Methanobrevibacter_A smithii_A
139	GCA_000190055.2	Methanobrevibacter_A smithii_A
140	GCA_958452655.1	Methanobrevibacter_A smithii
141	GCA_945607175.1	Methanobrevibacter_A smithii
142	GCA_934879315.1	Methanobrevibacter_A smithii
143	GCA_934876175.1	Methanobrevibacter_A smithii
144	GCA_934755265.1	Methanosphaera stadtmanae
145	GCA_030539705.1	Methanobrevibacter ruminantium_A
146	GCA_029219465.1	Methanobrevibacter_A sp900769095
147	GCA_022768105.1	Methanobrevibacter ruminantium_A
148	GCA_002504485.1	Methanobacterium_C sp002498385
149	GCA_000320505.2	Methanobrevibacter_B boviskoreani
150	GCA_959605265.1	Methanobrevibacter_A smithii
151	GCA_945645595.1	Methanobrevibacter_A sp900769095
152	GCA_934882835.1	Methanobrevibacter_A smithii
153	GCA_905209735.1	Methanobrevibacter_A smithii_A
154	GCA_900315215.1	Methanobrevibacter_B boviskoreani
155	GCA_900083515.1	Cuniculiplasma divulgatum
156	GCA_019351055.1	Methanobacterium subterraneum
157	GCA_002503125.1	Methanobacterium_C sp002498385
158	GCA_002498385.1	Methanobacterium_C sp002498385
159	GCA_000189855.2	Methanobrevibacter_A smithii
160	GCA_959018705.1	Methanobrevibacter_A smithii
161	GCA_944322235.1	Methanobrevibacter_A woesei
162	GCA_902798335.1	Methanobrevibacter_A sp900314695
163	GCA_027316485.1	Cuniculiplasma divulgatum
164	GCA_023440905.1	Methanosphaera stadtmanae
165	GCA_009917665.1	Methanothermobacter marburgensis
166	GCA_003111605.1	Methanobrevibacter_A woesei
167	GCA_002813655.1	Methanobacterium subterraneum
168	GCA_002506795.1	Methanobacterium_C sp002498385
169	GCA_000404165.1	Methanobrevibacter_B boviskoreani
170	GCA_959603635.1	Methanobrevibacter_A smithii
171	GCA_937900535.1	Methanobacterium_A sp002494495
172	GCA_934854605.1	Methanobrevibacter_A smithii
173	GCA_934746735.1	Methanobrevibacter_A smithii
174	GCA_025397995.1	Methanothermobacter wolfei
175	GCA_002496705.1	Cuniculiplasma divulgatum
176	GCA_002356395.1	Methanothermobacter thermautotrophicus
177	GCA_000437055.1	Methanobrevibacter_A smithii
178	GCA_000189915.2	Methanobrevibacter_A smithii_A
179	GCA_000189795.2	Methanobrevibacter_A smithii
180	GCA_948444175.1	Methanosphaera stadtmanae
181	GCA_945873965.1	Methanobrevibacter_A smithii
182	GCA_938044845.1	Methanobrevibacter_A smithii_A
183	GCA_938021325.1	Methanobrevibacter_A smithii
184	GCA_902784295.1	Methanobrevibacter_A sp900314695
185	GCA_900654205.1	Methanobrevibacter_A smithii
186	GCA_008033705.1	Methanothermobacter marburgensis
187	GCA_002509655.1	UBA412 sp002495685
188	GCA_001856845.1	Cuniculiplasma divulgatum
189	GCA_000190115.2	Methanobrevibacter_A smithii_A
190	GCA_949287205.1	Methanobrevibacter_A woesei
191	GCA_902384015.1	Methanosphaera stadtmanae
192	GCA_029779015.1	Methanothermobacter wolfei
193	GCA_027316595.1	Cuniculiplasma divulgatum
194	GCA_016294185.1	Methanobrevibacter_A smithii
195	GCA_002813675.1	Methanobacterium subterraneum
196	GCA_002813085.1	Methanobrevibacter_A smithii
197	GCA_000190135.2	Methanobrevibacter_A smithii_A
198	GCA_000190095.2	Methanobrevibacter_A smithii_A
199	GCA_000190035.2	Methanobrevibacter_A smithii_A
